# Multi-omics characterization of SIRT3 metabolism and its adaptation to the presence of amyloid-beta oligomers in nasal epithelial cells

**DOI:** 10.64898/2026.03.13.711520

**Authors:** Paz Cartas-Cejudo, Marina De Miguel, Silvia Romero-Murillo, Andrea A Felizardo-Otalvaro, Leire Extramiana, Joaquín Fernández-Irigoyen, Enrique Santamaria

**Affiliations:** Clinical Neuroproteomics Unit, Navarrabiomed, Hospital Universitario de Navarra (HUN), Biochemistry Area, Department of Health Science, Universidad Pública de Navarra (UPNA), Navarra Institute for Health Research (IdiSNA), Pamplona, Spain

**Keywords:** Sirtuins, SIRT3, Amyloid-beta, Alzheimer, multi-omics, sex

## Abstract

Sirtuins (SIRTs) are nicotinamide adenine dinucleotide (NAD□)-dependent deacetylases that regulate cellular homeostasis in a multifactorial manner. Although alterations in SIRT signaling are evidenced in both olfactory dysfunction and Alzheimer’s disease (AD), the specific role of sirtuin 3 (SIRT3) in olfactory metabolism remains unknown. Here, we have evidenced a partial interdependency between SIRT3 and SIRT5 deacetylase members in human nasal epithelial cell cultures (hNECs). A multi-omic integrative approach applied to conditions of SIRT3 silencing or overexpression revealed that hNEC metabolism is markedly more sensitive to reduced SIRT3 levels, identifying specific transcripts and phosphorylation sites belonging to inflammatory and redox mediators that are tightly regulated by SIRT3 in hNECs. Following exposure to oligomeric Aβ peptide, phosphoproteomic alterations promoted an activation trend of stress-induced senescence and apoptotic signaling in SIRT3-silenced hNECs, whereas induced activation of mitotic phase–related pathways, Hippo signaling, and glycogen metabolism were evidenced in SIRT3-overexpressing hNECs. From a translational point of view, a dissimilar sex-dependent profile in serum SIRT protein levels (SIRT1 and SIRT6) was observed across multiple neurological disorders including AD, mixed dementia, frontotemporal lobar degeneration and amyotrophic lateral sclerosis. These data shed new light on novel SIRT-dependent mechanisms associated with neurodegeneration, underscoring that the maintenance of optimal SIRT3 protein levels may partially counteract the detrimental effects induced by Aβ oligomers in AD at olfactory level.
