## Supplementary Table 1 for "Multi-omics characterization of SIRT3 metabolism and its adaptation to the presence of amyloid-beta oligomers in nasal epithelial cells"

### Sheet: Primers
Gene	Forward	Reverse
SIRT1	TAGCCTTGTCAGATAAGGAAGGA	ACAGCTTCACAGTCAACTTTGT
SIRT2	ACGCTGTCGCAGAGTCAT	CGCTCCAGGGTATCTATGTT
SIRT3	CTGTACAGCAACCTCCAGCA	GCAAAGGTTCCATGAGCTTC
SIRT4	GTTCAATGTGGAGGCCATCT	TCAGTTTCAGACACGCCAAG
SIRT5	CCAGATTGTCCCAAGTCGAT	CTGAAGGTCGGAACACCACT
SIRT6	TCTTCCAGTGTGGTGTTCCA	GATGGTGTCCCTCAGCTCTC
SIRT7	GACCTGGTAACGGAGCTGC	CGACCAAGTATTTGGCGTTCC
GAPDH	CAATGACCCCTTCATTGACC	GACAAGCTTCCCGTTCTCAG

### Sheet: ELISA
Name	Detection range	Sensitivity
SIRT1	1000 - 15.6 pg/mL	5 pg/mL
SIRT2	0.78-50 ng/mL	0.47 ng/mL
SIRT3	0.156-10 ng/mL	0.061 ng/mL
SIRT4	0.312-20 ng/mL	0.122 ng/mL
SIRT5	0.156-10 ng/mL	0.062 ng/mL
SIRT6	0.31-20 ng/mL	0.19 ng/mL
SIRT7	0.78-50 ng/mL	0.27 ng/mL

### Sheet: Serum sample list
Donor	Diagnosis	Sex	Age			Donor	Diagnosis	Sex	Age			Donor	Diagnosis	Sex	Age			Donor	Diagnosis	Sex	Age			Donor	Diagnosis	Sex	Age
AAA4254881	Control	71	Female			G8469	Alzheimer	Female	75			G10883	Mixed dementia	Female	86			32336	FTLD	Female	72			G5127	ALS	Female	53
AAA4263632	Control	68	Female			G10558	Alzheimer	Female	78			N1533	Mixed dementia	Female	80			32415	FTLD	Female	70			G8568	ALS	Female	66
AAA4449941	Control	71	Female			G10546	Alzheimer	Female	48			G9802	Mixed dementia	Female	73			35557	FTLD	Female	74			G8377	ALS	Female	61
AAA4450282	Control	70	Female			G6786	Alzheimer	Female	74			G10074	Mixed dementia	Female	86			35916	FTLD	Female	66			G8286	ALS	Female	43
AAA4450617	Control	69	Female			G6635	Alzheimer	Female	67			G10087	Mixed dementia	Female	68			40130	FTLD	Female	57			G8199	ALS	Female	59
AAA4452773	Control	72	Female			G6451	Alzheimer	Female	61			G10091	Mixed dementia	Female	70			G8652	FTLD	Male	72			G10307	ALS	Female	60
AAA4453349	Control	68	Female			G10498	Alzheimer	Female	76			G11579	Mixed dementia	Female	71			32684	FTLD	Male	67			G11183	ALS	Female	53
AAA4456612	Control	69	Female			G9729	Alzheimer	Female	74			G7950	Mixed dementia	Female	76			36229	FTLD	Male	75			G11695	ALS	Male	62
AAA4457128	Control	69	Female			G9708	Alzheimer	Female	71			G10913	Mixed dementia	Male	80			36374	FTLD	Male	67			G5176	ALS	Male	63
AAA4458515	Control	65	Female			G9822	Alzheimer	Female	72			G10861	Mixed dementia	Male	87			37273	FTLD	Male	76			G9783	ALS	Male	80
AAA4459557	Control	66	Female			G9781	Alzheimer	Female	71			G11026	Mixed dementia	Male	84			37969	FTLD	Male	78			G8284	ALS	Male	63
AAA4802075	Control	70	Female			G9790	Alzheimer	Female	78			G10824	Mixed dementia	Male	72			G5145	FTLD	Male	63			G8675	ALS	Male	31
AAA4810349	Control	67	Female			G8704	Alzheimer	Female	65			G10698	Mixed dementia	Male	85			G9702	FTLD	Male	58
AAA5086438	Control	65	Female			G9965	Alzheimer	Female	73
AAA5087820	Control	67	Female			G10001	Alzheimer	Female	71
AAA5461161	Control	65	Female			G10006	Alzheimer	Female	62
AAA5961252	Control	66	Female			G9972	Alzheimer	Female	71
AAA5961457	Control	82	Female			G9980	Alzheimer	Female	72
AAA5967289	Control	68	Female			G10084	Alzheimer	Female	76
AAA6211637	Control	70	Female			G8694	Alzheimer	Female	73
AAA6221420	Control	67	Female			G8371	Alzheimer	Male	69
AAA6573051	Control	67	Female			G8262	Alzheimer	Male	72
AAA6622517	Control	72	Female			G9050	Alzheimer	Male	75
AAA6858492	Control	73	Female			G9007	Alzheimer	Male	85
AAA6762792	Control	74	Female			G9701	Alzheimer	Male	62
AAA6770044	Control	72	Female			G9984	Alzheimer	Male	68
AAA7130711	Control	68	Female			G11292	Alzheimer	Male	75
AAA7140539	Control	70	Female			G9787	Alzheimer	Male	61
AAA7940070	Control	70	Female			G11431	Alzheimer	Male	57
AAA7941091	Control	66	Female			G11118	Alzheimer	Male	76
AAA7913952	Control	69	Female			G10774	Alzheimer	Male	73
AAA7914308	Control	65	Female			G10670	Alzheimer	Male	56
AAA7915340	Control	66	Female			G10612	Alzheimer	Male	80
AAA8119569	Control	66	Female			G10605	Alzheimer	Male	76
AAA8122701	Control	65	Female			G8573	Alzheimer	Male	80
AAA8186936	Control	75	Female			G8523	Alzheimer	Male	75
AAA8309645	Control	65	Female			G8710	Alzheimer	Male	73
AAA8314684	Control	66	Female			G8187	Alzheimer	Male	73
AAA8315184	Control	79	Female			G8002	Alzheimer	Male	77
AAA8477945	Control	70	Female			G8386	Alzheimer	Male	82
AAA4259121	Control	73	Male
AAA4259417	Control	72	Male
AAA4263959	Control	71	Male
AAA4264071	Control	77	Male
AAA4264689	Control	73	Male
AAA4449132	Control	78	Male
AAA4449793	Control	70	Male
AAA4449880	Control	75	Male
AAA4451237	Control	65	Male
AAA4451760	Control	77	Male
AAA4454712	Control	65	Male
AAA4455350	Control	70	Male
AAA4455350	Control	70	Male
AAA4455376	Control	71	Male
AAA4455805	Control	76	Male
AAA4456526	Control	70	Male
AAA4458520	Control	74	Male
AAA4458576	Control	78	Male
AAA4459182	Control	80	Male
AAA4461202	Control	75	Male
AAA4798653	Control	70	Male
AAA4799205	Control	65	Male
AAA4809742	Control	75	Male
AAA4809791	Control	77	Male
AAA5084951	Control	77	Male
AAA5084966	Control	70	Male
AAA5085817	Control	77	Male
AAA5086072	Control	73	Male
AAA5086655	Control	72	Male
AAA5087729	Control	73	Male
AAA5088134	Control	78	Male
AAA5088655	Control	72	Male
AAA5460525	Control	74	Male
AAA5462429	Control	78	Male
AAA5470742	Control	78	Male
AAA5463111	Control	66	Male
AAA5464048	Control	68	Male
AAA5959523	Control	69	Male
AAA5961782	Control	68	Male
AAA5965241	Control	66	Male
