## Supplementary Table 3 for "Multi-omics characterization of SIRT3 metabolism and its adaptation to the presence of amyloid-beta oligomers in nasal epithelial cells"

### Sheet: siSIRT3 vs SCR
PG.ProteinGroups	PG.Genes	PG.ProteinDescriptions	PG.ProteinNames	Peptides	FC	p-value	[9] SIRT3_SCR_Total_1.htrms.PG.Quantity	[8] SIRT3_SCR_Total_2.htrms.PG.Quantity	[7] SIRT3_SCR_Total_3.htrms.PG.Quantity	[6] SIRT3_si_Total_1.htrms.PG.Quantity	[5] SIRT3_si_Total_2.htrms.PG.Quantity	[4] SIRT3_si_Total_3.htrms.PG.Quantity
Q9UPY3;Q9UPY3-2	DICER1	Endoribonuclease Dicer;Isoform 2 of Endoribonuclease Dicer	DICER_HUMAN	5	0.456592	0.0023371	-1.57128	-1.65158	-1.63328	-2.67319	-2.51436	-3.06165
Q13043	STK4	Serine/threonine-protein kinase 4	STK4_HUMAN	2	0.479193	0.0430462	-2.08579	-1.97874	-1.90628	-3.26446	-2.35107	-3.53925
Q96AC1;Q96AC1-3	FERMT2	Fermitin family homolog 2;Isoform 3 of Fermitin family homolog 2	FERM2_HUMAN	2	0.492487	0.00204639	-1.69717	-1.63736	-1.66829	-2.61266	-2.96514	-2.49055
P25490	YY1	Transcriptional repressor protein YY1	TYY1_HUMAN	3	0.539552	0.0105795	-1.89439	-1.60643	-2.1162	-2.98225	-2.53301	-2.77227
Q96NY7;Q96NY7-2	CLIC6	Chloride intracellular channel protein 6;Isoform A of Chloride intracellular channel protein 6	CLIC6_HUMAN	3	0.563142	0.00725032	-1.32801	-1.17792	-1.61821	-2.06347	-2.39995	-2.14601
Q6UXH8	CCBE1	Collagen and calcium-binding EGF domain-containing protein 1	CCBE1_HUMAN	2	0.581222	0.00775669	-0.628332	-0.483514	-0.56595	-1.60973	-1.08175	-1.33483
Q53EL6;Q53EL6-2	PDCD4	Programmed cell death protein 4;Isoform 2 of Programmed cell death protein 4	PDCD4_HUMAN	11	0.594712	0.000456666	1.17339	1.24525	1.2957	0.425199	0.611507	0.428427
Q8WWI5;Q8WWI5-2;Q8WWI5-3	SLC44A1	Choline transporter-like protein 1;Isoform 2 of Choline transporter-like protein 1;Isoform 3 of Choline transporter-like protein 1	CTL1_HUMAN	6	0.61702	0.0208868	-1.75258	-1.82319	-1.30716	-2.13085	-2.4341	-2.4078
P14923	JUP	Junction plakoglobin	PLAK_HUMAN	5	0.617088	0.00209652	-4.28018	-4.23422	-3.99	-4.7962	-4.86467	-4.9329
O75695	RP2	Protein XRP2	XRP2_HUMAN	8	0.618491	0.0014413	0.379496	0.374626	0.42848	-0.430986	-0.13501	-0.330925
Q49A26;Q49A26-2;Q49A26-3;Q49A26-5	GLYR1	Cytokine-like nuclear factor N-PAC;Isoform 2 of Cytokine-like nuclear factor N-PAC;Isoform 3 of Cytokine-like nuclear factor N-PAC;Isoform 5 of Cytokine-like nuclear factor N-PAC	GLYR1_HUMAN	2	0.61889	0.0115831	-1.53501	-1.88252	-1.45761	-2.16045	-2.46042	-2.33101
Q9ULV4;Q9ULV4-2;Q9ULV4-3	CORO1C	Coronin-1C;Isoform 2 of Coronin-1C;Isoform 3 of Coronin-1C	COR1C_HUMAN	26	0.620099	3.57507e-05	5.35761	5.34867	5.38104	4.7166	4.6937	4.60873
Q8N6S5	ARL6IP6	ADP-ribosylation factor-like protein 6-interacting protein 6	AR6P6_HUMAN	3	0.627009	0.0186172	-0.00611916	-0.23584	0.210666	-0.922926	-0.558507	-0.570188
Q12983	BNIP3	BCL2/adenovirus E1B 19 kDa protein-interacting protein 3	BNIP3_HUMAN	2	0.629624	0.049372	-3.732	-3.12229	-3.2544	-4.12595	-3.74149	-4.24356
O15126	SCAMP1	Secretory carrier-associated membrane protein 1	SCAM1_HUMAN	2	0.63349	0.028935	-0.770589	-0.894251	-0.91457	-1.18115	-1.84681	-1.52727
Q96GX9	APIP	Methylthioribulose-1-phosphate dehydratase	MTNB_HUMAN	2	0.637017	0.00741618	0.346032	0.451808	0.17377	-0.459609	-0.127734	-0.392838
P23458	JAK1	Tyrosine-protein kinase JAK1	JAK1_HUMAN	11	0.637316	0.000785207	0.0705684	0.145504	0.191905	-0.573861	-0.39108	-0.576839
P43121	MCAM	Cell surface glycoprotein MUC18	MUC18_HUMAN	8	0.647766	0.00491686	1.80575	1.78412	1.77048	0.943614	1.22759	1.30978
Q9NPI6;Q9NPI6-2	DCP1A	mRNA-decapping enzyme 1A;Isoform 2 of mRNA-decapping enzyme 1A	DCP1A_HUMAN	9	0.667091	0.000521086	-0.162954	-0.0518662	-0.194447	-0.74294	-0.647162	-0.771301
Q9Y2Y0;Q9Y2Y0-2	ARL2BP	ADP-ribosylation factor-like protein 2-binding protein;Isoform 2 of ADP-ribosylation factor-like protein 2-binding protein	AR2BP_HUMAN	5	0.667243	0.00984053	-0.117661	-0.306715	-0.403513	-0.824926	-0.71664	-1.03747
O14672	ADAM10	Disintegrin and metalloproteinase domain-containing protein 10	ADA10_HUMAN	8	0.671291	0.00355181	0.75905	0.566026	0.823108	0.246197	0.095557	0.0814565
Q92859;Q92859-2;Q92859-3;Q92859-4	NEO1	Neogenin;Isoform 2 of Neogenin;Isoform 3 of Neogenin;Isoform 4 of Neogenin	NEO1_HUMAN	2	0.676924	0.010258	-4.03084	-3.72637	-3.87142	-4.55575	-4.27073	-4.49095
Q96DZ1;Q96DZ1-3	ERLEC1	Endoplasmic reticulum lectin 1;Isoform 3 of Endoplasmic reticulum lectin 1	ERLEC_HUMAN	2	0.681361	0.00918502	-3.98148	-3.75681	-3.67052	-4.4946	-4.25263	-4.32211
Q15819	UBE2V2	Ubiquitin-conjugating enzyme E2 variant 2	UB2V2_HUMAN	3	0.683788	0.00399887	2.74527	2.75744	2.73901	2.04463	2.3628	2.18915
Q69YN2	CWF19L1	CWF19-like protein 1	C19L1_HUMAN	3	0.686013	0.00549104	-0.491133	-0.290734	-0.43987	-0.957244	-0.810156	-1.08541
Q16270;Q16270-2	IGFBP7	Insulin-like growth factor-binding protein 7;Isoform 2 of Insulin-like growth factor-binding protein 7	IBP7_HUMAN	9	0.686382	0.00402926	-0.449893	-0.280127	-0.431713	-1.0672	-0.909515	-0.813763
Q7Z739	YTHDF3	YTH domain-containing family protein 3	YTHD3_HUMAN	8	0.689069	0.00889801	1.59547	1.56999	1.51653	0.900811	1.24377	0.925567
Q5QJ74	TBCEL	Tubulin-specific chaperone cofactor E-like protein	TBCEL_HUMAN	5	0.68913	0.0167028	-1.07725	-0.988711	-1.00787	-1.51274	-1.35983	-1.81271
O75569;O75569-2;O75569-3	PRKRA	Interferon-inducible double-stranded RNA-dependent protein kinase activator A;Isoform 2 of Interferon-inducible double-stranded RNA-dependent protein kinase activator A;Isoform 3 of Interferon-inducible double-stranded RNA-dependent protein kinase activator A	PRKRA_HUMAN	11	0.690689	0.00357358	1.33015	1.34898	1.34734	0.63472	0.897789	0.892283
Q9H0H5	RACGAP1	Rac GTPase-activating protein 1	RGAP1_HUMAN	19	0.692774	2.85135e-06	2.31134	2.32203	2.30261	1.78598	1.80253	1.75883
Q6DD88	ATL3	Atlastin-3	ATLA3_HUMAN	11	0.704457	0.00200508	1.93632	2.0161	1.78865	1.36273	1.43739	1.42469
Q8IZ81	ELMOD2	ELMO domain-containing protein 2	ELMD2_HUMAN	7	0.707863	0.00851071	0.181812	0.0554649	0.0174601	-0.324146	-0.594845	-0.321643
P02452	COL1A1	Collagen alpha-1(I) chain	CO1A1_HUMAN	55	0.709251	0.0088098	6.87635	6.80319	6.95495	6.49582	6.19573	6.45604
P36639;P36639-1;P36639-2;P36639-3	NUDT1	Oxidized purine nucleoside triphosphate hydrolase;Isoform p26 of Oxidized purine nucleoside triphosphate hydrolase;Isoform p22 of Oxidized purine nucleoside triphosphate hydrolase;Isoform p21 of Oxidized purine nucleoside triphosphate hydrolase	8ODP_HUMAN	5	0.712509	0.0378585	0.592599	0.388701	0.0687893	-0.108289	-0.234766	-0.0739177
O94887;O94887-2;O94887-3	FARP2	FERM, ARHGEF and pleckstrin domain-containing protein 2;Isoform 2 of FERM, ARHGEF and pleckstrin domain-containing protein 2;Isoform 3 of FERM, ARHGEF and pleckstrin domain-containing protein 2	FARP2_HUMAN	3	0.71563	0.00763656	-3.09611	-2.79978	-2.87691	-3.40466	-3.47619	-3.3401
Q9BX95	SGPP1	Sphingosine-1-phosphate phosphatase 1	SGPP1_HUMAN	3	0.718968	0.0414441	-1.44436	-1.30662	-1.80201	-1.91842	-2.11966	-1.9429
Q12841	FSTL1	Follistatin-related protein 1	FSTL1_HUMAN	3	0.719352	0.0456163	-0.0514993	0.15835	-0.119822	-0.204875	-0.686463	-0.547322
Q9NTJ3	SMC4	Structural maintenance of chromosomes protein 4	SMC4_HUMAN	4	0.720317	0.000482442	1.58414	1.57056	1.55961	1.01583	1.10801	1.17058
Q9UER7;Q9UER7-3	DAXX	Death domain-associated protein 6;Isoform 3 of Death domain-associated protein 6	DAXX_HUMAN	2	0.730005	0.00520843	-3.59817	-3.55936	-3.66751	-4.17801	-3.91996	-4.08914
O75976	CPD	Carboxypeptidase D	CBPD_HUMAN	6	0.732839	0.000114754	-0.250396	-0.260944	-0.282837	-0.731931	-0.750023	-0.657521
P51531;P51531-2	SMARCA2	Probable global transcription activator SNF2L2;Isoform Short of Probable global transcription activator SNF2L2	SMCA2_HUMAN	8	0.733938	0.0111927	-1.08815	-1.00485	-0.851158	-1.39573	-1.32168	-1.56555
Q9BX63;Q9BX63-2	BRIP1	Fanconi anemia group J protein;Isoform 2 of Fanconi anemia group J protein	FANCJ_HUMAN	3	0.734723	0.00837222	-3.19344	-3.13113	-3.00403	-3.65482	-3.41245	-3.59551
Q15633;Q15633-2	TARBP2	RISC-loading complex subunit TARBP2;Isoform 2 of RISC-loading complex subunit TARBP2	TRBP2_HUMAN	6	0.740989	0.0154452	-0.372785	-0.113891	-0.0635502	-0.698834	-0.612835	-0.535985
O00468;O00468-2;O00468-3;O00468-4;O00468-5;O00468-6;O00468-7	AGRN	Agrin;Isoform 2 of Agrin;Isoform 3 of Agrin;Isoform 4 of Agrin;Isoform 5 of Agrin;Isoform 6 of Agrin;Isoform 7 of Agrin	AGRIN_HUMAN	8	0.74388	0.00810769	-2.56909	-2.30764	-2.35408	-2.8739	-2.86771	-2.76978
P55795	HNRNPH2	Heterogeneous nuclear ribonucleoprotein H2	HNRH2_HUMAN	10	0.746214	0.014006	3.63285	3.42185	3.53981	3.17779	2.94826	3.20144
P05362	ICAM1	Intercellular adhesion molecule 1	ICAM1_HUMAN	13	0.746628	0.00433487	2.17759	2.16474	2.26465	1.6654	1.78567	1.89129
Q10471	GALNT2	Polypeptide N-acetylgalactosaminyltransferase 2	GALT2_HUMAN	10	0.7476	0.0383956	2.26365	2.29038	2.63851	1.95579	2.10317	1.8746
Q9HAV0	GNB4	Guanine nucleotide-binding protein subunit beta-4	GBB4_HUMAN	7	0.754233	0.0327977	0.464493	0.322123	0.363781	0.0366681	0.147341	-0.254366
P54289;P54289-2;P54289-3;P54289-4;P54289-5	CACNA2D1	Voltage-dependent calcium channel subunit alpha-2/delta-1;Isoform 2 of Voltage-dependent calcium channel subunit alpha-2/delta-1;Isoform 3 of Voltage-dependent calcium channel subunit alpha-2/delta-1;Isoform 4 of Voltage-dependent calcium channel subunit alpha-2/delta-1;Isoform 5 of Voltage-dependent calcium channel subunit alpha-2/delta-1	CA2D1_HUMAN	2	0.757176	0.03143	-2.65375	-2.55111	-2.48526	-3.18263	-2.91005	-2.80135
P27144	AK4	Adenylate kinase 4, mitochondrial	KAD4_HUMAN	9	0.757372	0.00771737	2.67746	2.60761	2.75935	2.2361	2.41398	2.19156
P09486	SPARC	SPARC	SPRC_HUMAN	11	0.760283	0.00234748	2.62762	2.64418	2.74655	2.35285	2.2785	2.20083
Q15113	PCOLCE	Procollagen C-endopeptidase enhancer 1	PCOC1_HUMAN	11	0.760641	1.12271e-05	0.130513	0.115126	0.0899879	-0.299415	-0.270347	-0.278746
Q86US8	SMG6	Telomerase-binding protein EST1A	EST1A_HUMAN	3	0.760685	0.0369513	-1.59708	-1.55747	-1.51172	-1.82895	-1.8197	-2.2015
Q9H1E3	NUCKS1	Nuclear ubiquitous casein and cyclin-dependent kinase substrate 1	NUCKS_HUMAN	4	0.761105	0.0121579	0.659866	0.875848	0.821114	0.430316	0.476766	0.268248
Q8N6M0;Q8N6M0-2	OTUD6B	Deubiquitinase OTUD6B;Isoform 2 of Deubiquitinase OTUD6B	OTU6B_HUMAN	3	0.761373	0.0243658	-0.615971	-0.786532	-0.609052	-1.12707	-0.876436	-1.18802
Q6IQ22	RAB12	Ras-related protein Rab-12	RAB12_HUMAN	8	0.761566	0.0022709	-0.462166	-0.568315	-0.414674	-0.93111	-0.813944	-0.878979
Q53EP0	FNDC3B	Fibronectin type III domain-containing protein 3B	FND3B_HUMAN	7	0.761853	0.00013317	0.313349	0.273797	0.282046	-0.081299	-0.151228	-0.0755259
P52209;P52209-2	PGD	6-phosphogluconate dehydrogenase, decarboxylating;Isoform 2 of 6-phosphogluconate dehydrogenase, decarboxylating	6PGD_HUMAN	23	0.763943	0.00419636	5.27011	5.10868	5.27468	4.83621	4.76155	4.89032
Q9H2C0	GAN	Gigaxonin	GAN_HUMAN	5	0.764718	0.01667	0.370898	0.431155	0.6482	0.00503905	0.175405	0.108809
P50453	SERPINB9	Serpin B9	SPB9_HUMAN	11	0.768336	0.0109288	0.647176	0.483092	0.546836	0.153629	0.310683	0.0722162
Q16877;Q16877-2;Q16877-3	PFKFB4	6-phosphofructo-2-kinase/fructose-2,6-bisphosphatase 4;Isoform 2 of 6-phosphofructo-2-kinase/fructose-2,6-bisphosphatase 4;Isoform 3 of 6-phosphofructo-2-kinase/fructose-2,6-bisphosphatase 4	F264_HUMAN	2	1.30282	0.0333295	-2.91091	-2.85243	-2.80264	-2.41884	-2.30657	-2.69564
Q04864;Q04864-2	REL	Proto-oncogene c-Rel;Isoform 2 of Proto-oncogene c-Rel	REL_HUMAN	5	1.30318	0.0199633	-2.73312	-2.56228	-2.4523	-2.16656	-2.11621	-2.31882
Q14697-2	GANAB	Isoform 2 of Neutral alpha-glucosidase AB	GANAB_HUMAN	2	1.30776	0.0082018	-1.82418	-1.59239	-1.72158	-1.40958	-1.27131	-1.29596
Q96GD0	PDXP	Chronophin	PLPP_HUMAN	6	1.31078	0.0372128	-0.0787153	0.116204	0.0583945	0.266997	0.642628	0.357543
A1X283	SH3PXD2B	SH3 and PX domain-containing protein 2B	SPD2B_HUMAN	14	1.31114	0.00955049	0.788435	0.745989	0.944946	1.22798	1.31186	1.112
Q8TCG1	CIP2A	Protein CIP2A	CIP2A_HUMAN	5	1.31617	0.00119984	-0.608691	-0.729573	-0.722686	-0.241347	-0.2916	-0.338976
Q15532;Q15532-2	SS18	Protein SSXT;Isoform 2 of Protein SSXT	SSXT_HUMAN	3	1.31911	0.00588208	-1.70258	-1.67093	-1.64063	-1.29181	-1.13744	-1.38619
O15047	SETD1A	Histone-lysine N-methyltransferase SETD1A	SET1A_HUMAN	6	1.32376	0.0347533	-1.76097	-1.70517	-1.46846	-1.28304	-1.06313	-1.3745
Q96HR3;Q96HR3-2	MED30	Mediator of RNA polymerase II transcription subunit 30;Isoform 2 of Mediator of RNA polymerase II transcription subunit 30	MED30_HUMAN	6	1.32444	0.00441371	-1.27689	-1.22109	-1.34132	-0.79496	-0.834486	-0.993716
Q9BVS4;Q9BVS4-2	RIOK2	Serine/threonine-protein kinase RIO2;Isoform 2 of Serine/threonine-protein kinase RIO2	RIOK2_HUMAN	5	1.33094	0.015882	-2.14334	-2.39406	-2.1257	-1.76885	-1.91726	-1.73966
Q13888;Q6P1K8	GTF2H2;GTF2H2C	General transcription factor IIH subunit 2;General transcription factor IIH subunit 2-like protein	TF2H2_HUMAN;T2H2L_HUMAN	3	1.33116	0.023085	-2.1199	-1.85663	-1.91828	-1.63014	-1.38578	-1.64085
Q96C36	PYCR2	Pyrroline-5-carboxylate reductase 2	P5CR2_HUMAN	8	1.33211	0.00332747	1.50339	1.46032	1.5596	1.91939	2.02564	1.8194
Q8NB37;Q8NB37-3	GATD1	Glutamine amidotransferase-like class 1 domain-containing protein 1;Isoform 3 of Glutamine amidotransferase-like class 1 domain-containing protein 1	GALD1_HUMAN	2	1.33316	0.0136546	-4.31515	-4.35861	-4.04401	-3.82795	-3.8106	-3.83466
Q8N9N8	EIF1AD	Probable RNA-binding protein EIF1AD	EIF1A_HUMAN	5	1.334	0.030115	-1.5059	-1.19861	-1.29732	-0.775135	-1.07827	-0.901158
O43166;O43166-2;O43166-3	SIPA1L1	Signal-induced proliferation-associated 1-like protein 1;Isoform 2 of Signal-induced proliferation-associated 1-like protein 1;Isoform 3 of Signal-induced proliferation-associated 1-like protein 1	SI1L1_HUMAN	17	1.34169	0.0125046	-0.524112	-0.491462	-0.55323	-0.183718	0.0939654	-0.20691
Q9H3K6	BOLA2	BolA-like protein 2	BOLA2_HUMAN	2	1.34734	0.0455998	1.23836	0.746447	0.934972	1.31949	1.42	1.47064
P09601	HMOX1	Heme oxygenase 1	HMOX1_HUMAN	13	1.35386	0.000988755	2.30509	2.21545	2.26744	2.68606	2.78087	2.63229
Q08AF3	SLFN5	Schlafen family member 5	SLFN5_HUMAN	4	1.36735	0.00799256	-1.28687	-1.54284	-1.31609	-1.00927	-0.858244	-0.924139
Q9UHV7	MED13	Mediator of RNA polymerase II transcription subunit 13	MED13_HUMAN	4	1.3675	0.031902	-3.11185	-3.16533	-2.78058	-2.50147	-2.49214	-2.70952
Q969E8	TSR2	Pre-rRNA-processing protein TSR2 homolog	TSR2_HUMAN	2	1.38918	0.0198196	-1.30563	-1.59076	-1.60724	-1.16232	-0.886535	-1.03207
Q9BSF4	TIMM29	Mitochondrial import inner membrane translocase subunit Tim29	TIM29_HUMAN	3	1.394	0.0265395	-2.44178	-2.83049	-2.73522	-2.29662	-2.04181	-2.23139
Q6IN84	MRM1	rRNA methyltransferase 1, mitochondrial	MRM1_HUMAN	3	1.40281	0.022867	-3.12105	-3.04912	-2.99751	-2.55775	-2.34568	-2.79929
Q9H6Y2	WDR55	WD repeat-containing protein 55	WDR55_HUMAN	3	1.40548	0.0155958	-1.34422	-1.53242	-1.36004	-1.02522	-0.710099	-1.02816
P49915	GMPS	GMP synthase [glutamine-hydrolyzing]	GUAA_HUMAN	3	1.40701	0.0349055	-0.951589	-1.24407	-1.47366	-0.804561	-0.656881	-0.729996
Q8WTS6	SETD7	Histone-lysine N-methyltransferase SETD7	SETD7_HUMAN	5	1.40958	0.0217346	-0.00660862	0.055908	-0.00864638	0.640405	0.240926	0.645124
Q16832	DDR2	Discoidin domain-containing receptor 2	DDR2_HUMAN	9	1.41166	0.0102923	-0.445217	-0.461599	-0.527326	-0.0270814	0.221704	-0.136599
Q9H0R6	QRSL1	Glutamyl-tRNA(Gln) amidotransferase subunit A, mitochondrial	GATA_HUMAN	3	1.41453	0.0214694	-3.65246	-3.6182	-3.68632	-3.19237	-2.90051	-3.36311
O43402	EMC8	ER membrane protein complex subunit 8	EMC8_HUMAN	2	1.41596	0.00217668	-0.240363	-0.212622	-0.182247	0.321477	0.391661	0.156964
Q8WUX9	CHMP7	Charged multivesicular body protein 7	CHMP7_HUMAN	5	1.41825	0.00868382	-0.756393	-0.74638	-1.02806	-0.377893	-0.23956	-0.401058
Q6ZRQ5	MMS22L	Protein MMS22-like	MMS22_HUMAN	5	1.42143	0.0143027	-2.7591	-3.11218	-2.74936	-2.37982	-2.31418	-2.40459
Q5VYS8;Q5VYS8-2;Q5VYS8-3;Q5VYS8-6	TUT7	Terminal uridylyltransferase 7;Isoform 2 of Terminal uridylyltransferase 7;Isoform 3 of Terminal uridylyltransferase 7;Isoform 6 of Terminal uridylyltransferase 7	TUT7_HUMAN	2	1.42936	0.0307893	-5.07657	-4.75074	-4.65274	-4.24069	-4.19983	-4.4934
P58004	SESN2	Sestrin-2	SESN2_HUMAN	2	1.43377	0.0152837	-3.39595	-3.29007	-2.99112	-2.62593	-2.75924	-2.73252
Q8NF37	LPCAT1	Lysophosphatidylcholine acyltransferase 1	PCAT1_HUMAN	5	1.44045	0.00518925	-2.37564	-2.17162	-2.31818	-1.88997	-1.63683	-1.75908
Q9Y3T6;Q9Y3T6-3	R3HCC1	R3H and coiled-coil domain-containing protein 1;Isoform 2 of R3H and coiled-coil domain-containing protein 1	R3HC1_HUMAN	3	1.44287	0.0155198	-2.15427	-2.12253	-1.90092	-1.71982	-1.36295	-1.50814
Q6IA69;Q6IA69-2	NADSYN1	Glutamine-dependent NAD(+) synthetase;Isoform 2 of Glutamine-dependent NAD(+) synthetase	NADE_HUMAN	2	1.44633	0.0122412	-5.01401	-5.33135	-5.04211	-4.46701	-4.70208	-4.62118
Q9HCU9	BRMS1	Breast cancer metastasis-suppressor 1	BRMS1_HUMAN	2	1.45388	0.0267661	-3.47504	-3.46764	-3.72864	-2.94948	-2.82919	-3.27291
Q8NCH0	CHST14	Carbohydrate sulfotransferase 14	CHSTE_HUMAN	9	1.45507	0.00738083	-0.398804	-0.234348	-0.154482	0.18638	0.438433	0.210824
O60566;O60566-3	BUB1B	Mitotic checkpoint serine/threonine-protein kinase BUB1 beta;Isoform 3 of Mitotic checkpoint serine/threonine-protein kinase BUB1 beta	BUB1B_HUMAN	3	1.47096	0.041496	-2.18185	-2.53046	-2.15816	-1.98106	-1.48078	-1.73836
Q96RU3;Q96RU3-2;Q96RU3-3;Q96RU3-4;Q96RU3-5	FNBP1	Formin-binding protein 1;Isoform 2 of Formin-binding protein 1;Isoform 3 of Formin-binding protein 1;Isoform 4 of Formin-binding protein 1;Isoform 5 of Formin-binding protein 1	FNBP1_HUMAN	4	1.47821	0.00577295	-2.27234	-1.97854	-2.17923	-1.62619	-1.46245	-1.64994
O15379;O15379-2	HDAC3	Histone deacetylase 3;Isoform 2 of Histone deacetylase 3	HDAC3_HUMAN	4	1.48452	0.0159635	-3.10761	-3.43289	-3.57712	-2.79638	-2.8573	-2.75394
Q86U90	YRDC	Threonylcarbamoyl-AMP synthase	YRDC_HUMAN	4	1.48903	0.0178688	-2.66692	-2.23873	-2.30377	-1.71608	-1.83	-1.94022
Q8IVD9	NUDCD3	NudC domain-containing protein 3	NUDC3_HUMAN	11	1.50041	0.00274973	0.539592	0.666491	0.406052	1.03971	1.20369	1.12481
P67936	TPM4	Tropomyosin alpha-4 chain	TPM4_HUMAN	10	1.50074	0.001825	5.1015	5.13977	4.94083	5.55382	5.73116	5.65414
Q9UJK0	TSR3	18S rRNA aminocarboxypropyltransferase	TSR3_HUMAN	3	1.50104	0.0375223	-3.40953	-3.18683	-3.46021	-2.42577	-2.89576	-2.97715
Q7L311	ARMCX2	Armadillo repeat-containing X-linked protein 2	ARMX2_HUMAN	4	1.50199	0.00666198	-3.53602	-3.28642	-3.61086	-2.89426	-2.79011	-2.98831
Q86X10;Q86X10-2;Q86X10-3	RALGAPB	Ral GTPase-activating protein subunit beta;Isoform 2 of Ral GTPase-activating protein subunit beta;Isoform 3 of Ral GTPase-activating protein subunit beta	RLGPB_HUMAN	2	1.50461	0.0217216	-3.77053	-3.80228	-3.49624	-2.99325	-2.95083	-3.3568
Q4G148;Q4G148-2	GXYLT1	Glucoside xylosyltransferase 1;Isoform 2 of Glucoside xylosyltransferase 1	GXLT1_HUMAN	3	1.50894	0.00672872	-2.49862	-2.72532	-2.3679	-1.89349	-1.88362	-2.03414
Q8TD16;Q8TD16-2	BICD2	Protein bicaudal D homolog 2;Isoform 2 of Protein bicaudal D homolog 2	BICD2_HUMAN	15	1.5098	0.00159234	-0.0116193	0.124155	0.0867301	0.536855	0.765353	0.680121
Q12894;Q12894-2	IFRD2	Interferon-related developmental regulator 2;Isoform 2 of Interferon-related developmental regulator 2	IFRD2_HUMAN	2	1.51203	0.00393001	-2.70031	-2.55552	-2.63143	-1.86072	-2.0691	-2.16798
P02461;P02461-2	COL3A1	Collagen alpha-1(III) chain;Isoform 2 of Collagen alpha-1(III) chain	CO3A1_HUMAN	4	1.52535	0.0223343	-3.65958	-3.68892	-3.23126	-3.07235	-2.80441	-2.87558
Q92759	GTF2H4	General transcription factor IIH subunit 4	TF2H4_HUMAN	3	1.53912	0.0337228	-0.695068	-1.12459	-0.555811	-0.0394933	-0.355733	-0.113931
Q14696	MESD	LRP chaperone MESD	MESD_HUMAN	9	1.54677	0.000122421	1.87164	1.88345	1.94743	2.54966	2.57947	2.46118
Q9UPN4;Q9UPN4-2	CEP131	Centrosomal protein of 131 kDa;Isoform 2 of Centrosomal protein of 131 kDa	CP131_HUMAN	2	1.56812	0.0393094	-3.02312	-3.58054	-2.97325	-2.72101	-2.41506	-2.49373
Q8N5M1	ATPAF2	ATP synthase mitochondrial F1 complex assembly factor 2	ATPF2_HUMAN	3	1.57028	0.00875257	-2.04084	-2.0878	-1.77078	-1.22045	-1.22323	-1.50269
Q5VTE6;Q5VTE6-2	ANGEL2	Protein angel homolog 2;Isoform 2 of Protein angel homolog 2	ANGE2_HUMAN	2	1.62416	0.0497423	-3.74516	-3.42994	-3.3553	-3.0507	-2.36825	-3.01237
P15291;P15291-2	B4GALT1	Beta-1,4-galactosyltransferase 1;Isoform Short of Beta-1,4-galactosyltransferase 1	B4GT1_HUMAN	4	1.69004	0.00688009	-0.717534	-1.00823	-0.548476	0.0618722	0.0598122	-0.124745
O14733;O14733-2;O14733-3;O14733-4	MAP2K7	Dual specificity mitogen-activated protein kinase kinase 7;Isoform 2 of Dual specificity mitogen-activated protein kinase kinase 7;Isoform 3 of Dual specificity mitogen-activated protein kinase kinase 7;Isoform 4 of Dual specificity mitogen-activated protein kinase kinase 7	MP2K7_HUMAN	2	1.69605	0.0470341	-4.30497	-3.7372	-3.94201	-3.32288	-3.54489	-2.82988
Q9BVM2	DPCD	Protein DPCD	DPCD_HUMAN	3	1.71637	0.0474917	-1.65085	-0.833826	-0.864198	-0.387557	-0.204151	-0.419076
P20591	MX1	Interferon-induced GTP-binding protein Mx1	MX1_HUMAN	8	1.76412	0.0150616	-1.22571	-1.90432	-1.61873	-0.837841	-0.74964	-0.704435
Q86Y82	STX12	Syntaxin-12	STX12_HUMAN	9	1.8082	0.000535408	0.332475	0.461587	0.549751	1.24049	1.41437	1.25261
P01584	IL1B	Interleukin-1 beta	IL1B_HUMAN	6	1.87382	0.00799787	0.773543	0.934537	0.947535	1.50976	2.11474	1.74907
Q9NNX1;Q9NNX1-2;Q9NNX1-3	TUFT1	Tuftelin;Isoform 2 of Tuftelin;Isoform 3 of Tuftelin	TUFT1_HUMAN	3	1.88735	0.0076977	-2.62317	-2.6197	-2.89929	-1.97306	-1.47864	-1.94138
Q9NZT2;Q9NZT2-2	OGFR	Opioid growth factor receptor;Isoform 2 of Opioid growth factor receptor	OGFR_HUMAN	15	2.07031	0.00106593	-0.0998296	-0.129588	-0.368994	0.731838	1.02712	0.792166
Q9NUD5	ZCCHC3	Zinc finger CCHC domain-containing protein 3	ZCHC3_HUMAN	2	2.1678	0.00459008	-3.83645	-4.12623	-3.9543	-2.63828	-3.20372	-2.7263
Q2M296;Q2M296-2;Q2M296-3;Q2M296-4	MTHFSD	Methenyltetrahydrofolate synthase domain-containing protein;Isoform 2 of Methenyltetrahydrofolate synthase domain-containing protein;Isoform 3 of Methenyltetrahydrofolate synthase domain-containing protein;Isoform 4 of Methenyltetrahydrofolate synthase domain-containing protein	MTHSD_HUMAN	2	2.25917	0.00930257	-5.34444	-5.59728	-4.94297	-4.05826	-3.87378	-4.42527

### Sheet: OE Sirt3 vs EV
PG.ProteinGroups	PG.Genes	PG.ProteinDescriptions	PG.ProteinNames	Peptides	FC	p-value	[18] SIRT3_EV_Total_1.htrms.PG.Quantity	[17] SIRT3_EV_Total_2.htrms.PG.Quantity	[16] SIRT3_EV_Total_3.htrms.PG.Quantity	[15] SIRT3_OE_Total_1.htrms.PG.Quantity	[14] SIRT3_OE_Total_2.htrms.PG.Quantity	[13] SIRT3_OE_Total_3.htrms.PG.Quantity
Q8TAD7	OCC1	Overexpressed in colon carcinoma 1 protein	OCC1_HUMAN	3	0.473546	0.0462191	-1.57151	-1.69348	-1.5496	-2.52532	-2.1269	-3.39763
Q15651	HMGN3	High mobility group nucleosome-binding domain-containing protein 3	HMGN3_HUMAN	2	0.678931	0.0436435	-5.45174	-5.13785	-5.60235	-5.68747	-6.10683	-6.07364
Q96EB6	SIRT1	NAD-dependent protein deacetylase sirtuin-1	SIR1_HUMAN	4	0.76011	0.0391016	-2.80245	-2.42893	-2.62293	-3.11473	-3.05782	-2.86892
P17405;P17405-2;P17405-3;P17405-4	SMPD1	Sphingomyelin phosphodiesterase;Isoform 2 of Sphingomyelin phosphodiesterase;Isoform 3 of Sphingomyelin phosphodiesterase;Isoform 4 of Sphingomyelin phosphodiesterase	ASM_HUMAN	2	1.32129	0.0314201	-3.02526	-3.30815	-2.92751	-2.76995	-2.60461	-2.68052
P27361;P27361-2	MAPK3	Mitogen-activated protein kinase 3;Isoform 2 of Mitogen-activated protein kinase 3	MK03_HUMAN	3	1.33662	0.0463019	-1.13115	-1.41282	-1.42627	-0.812696	-1.1255	-0.776293
P18433;P18433-6	PTPRA	Receptor-type tyrosine-protein phosphatase alpha;Isoform 2 of Receptor-type tyrosine-protein phosphatase alpha	PTPRA_HUMAN	2	1.36017	0.00789035	-2.65341	-2.79053	-2.75648	-2.44318	-2.2526	-2.17327
Q53ET0	CRTC2	CREB-regulated transcription coactivator 2	CRTC2_HUMAN	2	1.47226	0.00913322	-4.7479	-4.71579	-4.48642	-3.92445	-4.19678	-4.15479
Q13813-3	SPTAN1	Isoform 3 of Spectrin alpha chain, non-erythrocytic 1	SPTN1_HUMAN	2	1.49515	0.0259214	-1.73393	-1.41804	-1.94447	-1.06286	-1.25621	-1.03649
P07948;P07948-2	LYN	Tyrosine-protein kinase Lyn;Isoform 2 of Tyrosine-protein kinase Lyn	LYN_HUMAN	3	1.58449	0.00213057	-2.86594	-3.0495	-3.12575	-2.45762	-2.29134	-2.30018
O75362	ZNF217	Zinc finger protein 217	ZN217_HUMAN	2	1.83392	0.00252536	-4.71314	-5.05301	-5.08628	-3.97721	-4.10055	-4.14989
P51797;P51797-5;P51797-6	CLCN6	H(+)/Cl(-) exchange transporter 6;Isoform 5 of H(+)/Cl(-) exchange transporter 6;Isoform 6 of H(+)/Cl(-) exchange transporter 6	CLCN6_HUMAN	2	1.85132	0.0414528	-4.86106	-4.3823	-5.27336	-4.05865	-3.64675	-4.14566
P22415;P22415-2	USF1	Upstream stimulatory factor 1;Isoform 2 of Upstream stimulatory factor 1	USF1_HUMAN	2	2.05567	0.0484364	-3.63094	-2.71102	-2.41773	-1.80427	-1.83882	-1.99778
Q9NTG7	SIRT3	NAD-dependent protein deacetylase sirtuin-3, mitochondrial	SIR3_HUMAN	4	28.6154	5.67735e-05	-4.0087	-3.15055	-3.86274	1.22955	1.06657	1.19804

### Sheet: siSIRT3 AB vs siSIRT3
PG.ProteinGroups	PG.Genes	PG.ProteinDescriptions	PG.ProteinNames	Peptides	FC	p-value	[6] SIRT3_si_Total_1.htrms.PG.Quantity	[5] SIRT3_si_Total_2.htrms.PG.Quantity	[4] SIRT3_si_Total_3.htrms.PG.Quantity	[3] SIRT3_si-AB_Total_1.htrms.PG.Quantity	[2] SIRT3_si-AB_Total_2.htrms.PG.Quantity	[1] SIRT3_si-AB_Total_3.htrms.PG.Quantity
P25490	YY1	Transcriptional repressor protein YY1	TYY1_HUMAN	3	0.36546	0.0264569	-2.98225	-2.53301	-2.77227	-4.90489	-4.22876	-3.51051
Q9UFN0	NIPSNAP3A	Protein NipSnap homolog 3A	NPS3A_HUMAN	5	0.399203	0.0273689	-0.754063	-1.04816	-1.95753	-2.34032	-2.55399	-2.83986
P56134;P56134-3	ATP5MF	ATP synthase subunit f, mitochondrial;Isoform 3 of ATP synthase subunit f, mitochondrial	ATPK_HUMAN	2	0.538821	0.0414035	-1.15927	-0.530669	-1.56087	-1.94446	-2.02986	-1.95285
P35237	SERPINB6	Serpin B6	SPB6_HUMAN	12	0.620343	0.00151823	2.88713	2.65688	2.73034	1.95608	2.10417	2.14752
Q6ZWT7	MBOAT2	Lysophospholipid acyltransferase 2	MBOA2_HUMAN	3	0.627958	0.00659686	-2.09453	-2.04344	-2.42296	-2.88504	-2.75892	-2.93075
Q15035	TRAM2	Translocating chain-associated membrane protein 2	TRAM2_HUMAN	2	0.628938	0.0308735	-4.83895	-4.69409	-5.33146	-5.49791	-5.73444	-5.63917
O95167	NDUFA3	NADH dehydrogenase [ubiquinone] 1 alpha subcomplex subunit 3	NDUA3_HUMAN	2	0.642043	0.0101602	-2.31154	-1.96684	-2.20688	-2.95165	-2.82627	-2.6251
P56385	ATP5ME	ATP synthase subunit e, mitochondrial	ATP5I_HUMAN	5	0.656211	0.0415468	2.9855	2.88494	2.36638	2.26356	2.13995	2.01
O60869	EDF1	Endothelial differentiation-related factor 1	EDF1_HUMAN	2	0.664636	0.0317413	-3.16843	-2.97254	-3.09002	-4.01072	-3.46688	-3.52148
P51797;P51797-5;P51797-6	CLCN6	H(+)/Cl(-) exchange transporter 6;Isoform 5 of H(+)/Cl(-) exchange transporter 6;Isoform 6 of H(+)/Cl(-) exchange transporter 6	CLCN6_HUMAN	2	0.671896	0.0318482	-3.74648	-3.5538	-3.60496	-4.28732	-4.45199	-3.887
O43617	TRAPPC3	Trafficking protein particle complex subunit 3	TPPC3_HUMAN	2	0.675726	0.00577812	-4.21704	-3.93479	-4.16846	-4.7455	-4.7155	-4.55576
P0DP91;Q03468	ERCC6	Chimeric ERCC6-PGBD3 protein;DNA excision repair protein ERCC-6	ERPG3_HUMAN;ERCC6_HUMAN	2	0.681132	0.00554251	-3.68777	-3.36276	-3.42491	-4.05912	-4.00432	-4.07398
Q9H410;Q9H410-4	DSN1	Kinetochore-associated protein DSN1 homolog;Isoform 4 of Kinetochore-associated protein DSN1 homolog	DSN1_HUMAN	2	0.686645	0.0326517	-5.43726	-5.56632	-5.61058	-5.91185	-5.92736	-6.40204
O15382;O15382-2	BCAT2	Branched-chain-amino-acid aminotransferase, mitochondrial;Isoform B of Branched-chain-amino-acid aminotransferase, mitochondrial	BCAT2_HUMAN	7	0.69874	0.010852	-0.193739	-0.352755	-0.586317	-0.885551	-0.874268	-0.924511
Q15147-4	PLCB4	Isoform 3 of 1-phosphatidylinositol 4,5-bisphosphate phosphodiesterase beta-4	PLCB4_HUMAN	2	0.706443	0.038464	-4.29368	-4.31474	-4.7405	-4.9686	-4.80843	-5.07594
Q6NUK1	SLC25A24	Mitochondrial adenyl nucleotide antiporter SLC25A24	SCMC1_HUMAN	3	0.720839	0.00831479	-0.74907	-1.05947	-0.834674	-1.40858	-1.34581	-1.30558
P04003	C4BPA	C4b-binding protein alpha chain	C4BPA_HUMAN	2	0.73056	0.00416185	-1.99738	-1.79731	-1.88468	-2.41293	-2.24672	-2.3785
Q13162	PRDX4	Peroxiredoxin-4	PRDX4_HUMAN	9	0.739875	0.0293975	3.79793	3.56693	3.4463	3.00886	3.26541	3.23295
Q8N4Q1;Q8N4Q1-2	CHCHD4	Mitochondrial intermembrane space import and assembly protein 40;Isoform 2 of Mitochondrial intermembrane space import and assembly protein 40	MIA40_HUMAN	4	0.742597	0.0238288	-2.07898	-1.70405	-1.93844	-2.23557	-2.40696	-2.36699
Q96PC5;Q96PC5-10;Q96PC5-11;Q96PC5-12;Q96PC5-13;Q96PC5-14;Q96PC5-5;Q96PC5-6;Q96PC5-7;Q96PC5-8;Q96PC5-9	MIA2	Melanoma inhibitory activity protein 2;Isoform 9 of Melanoma inhibitory activity protein 2;Isoform 10 of Melanoma inhibitory activity protein 2;Isoform 11 of Melanoma inhibitory activity protein 2;Isoform 12 of Melanoma inhibitory activity protein 2;Isoform 13 of Melanoma inhibitory activity protein 2;Isoform 4 of Melanoma inhibitory activity protein 2;Isoform 5 of Melanoma inhibitory activity pr…	MIA2_HUMAN	3	0.743299	0.0489797	-3.99976	-3.99911	-4.2366	-4.37062	-4.38033	-4.76849
P61803	DAD1	Dolichyl-diphosphooligosaccharide--protein glycosyltransferase subunit DAD1	DAD1_HUMAN	4	0.74392	0.0451175	3.56044	3.6068	3.17012	3.1206	2.94155	2.99486
Q9P2D3;Q9P2D3-3	HEATR5B	HEAT repeat-containing protein 5B;Isoform 3 of HEAT repeat-containing protein 5B	HTR5B_HUMAN	7	0.74776	0.0453679	-2.36862	-2.26559	-2.22047	-2.98246	-2.57656	-2.55371
Q14119	VEZF1	Vascular endothelial zinc finger 1	VEZF1_HUMAN	3	0.75037	0.0209104	-3.30072	-3.12035	-3.42674	-3.81733	-3.69253	-3.58092
Q9ULG1	INO80	Chromatin-remodeling ATPase INO80	INO80_HUMAN	4	0.751319	0.0166233	-2.74802	-2.7415	-2.90026	-3.37192	-3.19502	-3.06035
P82675	MRPS5	28S ribosomal protein S5, mitochondrial	RT05_HUMAN	7	0.753119	0.0203628	-0.235849	-0.253696	-0.413401	-0.660933	-0.892015	-0.577149
O15258	RER1	Protein RER1	RER1_HUMAN	3	0.754702	0.0165892	-0.253477	-0.330021	-0.587001	-0.79597	-0.826529	-0.766063
Q9NS00;Q9NS00-2	C1GALT1	Glycoprotein-N-acetylgalactosamine 3-beta-galactosyltransferase 1;Isoform 2 of Glycoprotein-N-acetylgalactosamine 3-beta-galactosyltransferase 1	C1GLT_HUMAN	4	1.30155	0.0442024	-0.164895	-0.339416	0.0104457	0.313052	0.28488	0.0489097
Q86US8	SMG6	Telomerase-binding protein EST1A	EST1A_HUMAN	3	1.36079	0.0424185	-1.82895	-1.8197	-2.2015	-1.65149	-1.36064	-1.50468
Q9NYR9;Q9NYR9-2;Q9NYR9-3	NKIRAS2	NF-kappa-B inhibitor-interacting Ras-like protein 2;Isoform 2 of NF-kappa-B inhibitor-interacting Ras-like protein 2;Isoform 3 of NF-kappa-B inhibitor-interacting Ras-like protein 2	KBRS2_HUMAN	2	1.41762	0.010779	-3.53712	-3.91122	-3.64214	-3.20072	-3.17575	-3.20361
Q9NVH1;Q9NVH1-3	DNAJC11	DnaJ homolog subfamily C member 11;Isoform 3 of DnaJ homolog subfamily C member 11	DJC11_HUMAN	2	1.43643	0.0170907	-1.2553	-1.59196	-1.17054	-0.881427	-0.770983	-0.79791
Q9BXV9	GON7	EKC/KEOPS complex subunit GON7	GON7_HUMAN	3	1.44054	0.0176805	-2.26307	-2.68281	-2.44923	-2.05323	-1.91005	-1.852
Q8WUU5	GATAD1	GATA zinc finger domain-containing protein 1	GATD1_HUMAN	2	1.472	0.000769314	-2.69436	-2.75121	-2.57664	-2.11015	-2.17437	-2.06435
P04075	ALDOA	Fructose-bisphosphate aldolase A	ALDOA_HUMAN	2	1.62027	0.0304388	4.99773	5.39866	5.57427	5.7699	6.17355	6.11591
Q9BXW6;Q9BXW6-2;Q9BXW6-4	OSBPL1A	Oxysterol-binding protein-related protein 1;Isoform A of Oxysterol-binding protein-related protein 1;Isoform 4 of Oxysterol-binding protein-related protein 1	OSBL1_HUMAN	2	1.7089	0.0423174	-6.3774	-6.47663	-6.16015	-5.21471	-6.0384	-5.44187

### Sheet: OE Sirt3 AB vs OE Sirt3
PG.ProteinGroups	PG.Genes	PG.ProteinDescriptions	PG.ProteinNames	Peptides	FC	p-value	[15] SIRT3_OE_Total_1.htrms.PG.Quantity	[14] SIRT3_OE_Total_2.htrms.PG.Quantity	[13] SIRT3_OE_Total_3.htrms.PG.Quantity	[12] SIRT3_OE-AB_Total_1.htrms.PG.Quantity	[11] SIRT3_OE-AB_Total_2.htrms.PG.Quantity	[10] SIRT3_OE-AB_Total_3.htrms.PG.Quantity	-Log FC >= 0.38 OE Sirt3 AB_OE Sirt3	-Log FC <= -0.38 OE Sirt3 AB_OE Sirt3	-Log p-value >= 1.3 OE Sirt3 AB_OE Sirt3	-Log FC >= 0.38 OE Sirt3 AB_OE Sirt3_-Log p-value >= 1.3 OE Sirt3 AB_OE Sirt3	-Log FC <= -0.38 OE Sirt3 AB_OE Sirt3_-Log p-value >= 1.3 OE Sirt3 AB_OE Sirt3	Peptides
O60830;O60830-2	TIMM17B	Mitochondrial import inner membrane translocase subunit Tim17-B;Isoform 2 of Mitochondrial import inner membrane translocase subunit Tim17-B	TI17B_HUMAN	2	0.447335	0.0384824	-3.54166	-3.40493	-3.2052	-4.87448	-4.95184	-3.80719	Discard	Keep	Keep	Discard_Keep	Keep_Keep	2
P03928	MT-ATP8	ATP synthase protein 8	ATP8_HUMAN	2	0.72745	0.00160617	0.27618	0.415162	0.467139	-0.0410239	-0.0681655	-0.109569	Discard	Keep	Keep	Discard_Keep	Keep_Keep	2
P04406	GAPDH	Glyceraldehyde-3-phosphate dehydrogenase	G3P_HUMAN	2	3.82337	0.0447266	7.74431	7.22733	7.2678	8.05381	10.0912	9.89898	Keep	Discard	Keep	Keep_Keep	Discard_Keep	2
P07948;P07948-2	LYN	Tyrosine-protein kinase Lyn;Isoform 2 of Tyrosine-protein kinase Lyn	LYN_HUMAN	3	0.657473	0.00874751	-2.45762	-2.29134	-2.30018	-2.77399	-3.16641	-2.92374	Discard	Keep	Keep	Discard_Keep	Keep_Keep	3
P35268	RPL22	60S ribosomal protein L22	RL22_HUMAN	5	0.747778	0.0453802	4.85618	4.84743	5.16132	4.69414	4.34169	4.57114	Discard	Keep	Keep	Discard_Keep	Keep_Keep	5
P51617;P51617-2;P51617-3;P51617-4	IRAK1	Interleukin-1 receptor-associated kinase 1;Isoform 2 of Interleukin-1 receptor-associated kinase 1;Isoform 3 of Interleukin-1 receptor-associated kinase 1;Isoform 4 of Interleukin-1 receptor-associated kinase 1	IRAK1_HUMAN	3	0.683903	0.0215357	-3.64486	-3.96665	-3.76278	-4.12423	-4.5242	-4.37027	Discard	Keep	Keep	Discard_Keep	Keep_Keep	3
P56556	NDUFA6	NADH dehydrogenase [ubiquinone] 1 alpha subcomplex subunit 6	NDUA6_HUMAN	4	0.673068	0.0222614	-0.783171	-0.696582	-0.899376	-1.10721	-1.61353	-1.37191	Discard	Keep	Keep	Discard_Keep	Keep_Keep	4
Q12791;Q12791-2;Q12791-3;Q12791-4;Q12791-5;Q12791-7	KCNMA1	Calcium-activated potassium channel subunit alpha-1;Isoform 2 of Calcium-activated potassium channel subunit alpha-1;Isoform 3 of Calcium-activated potassium channel subunit alpha-1;Isoform 4 of Calcium-activated potassium channel subunit alpha-1;Isoform 5 of Calcium-activated potassium channel subunit alpha-1;Isoform 7 of Calcium-activated potassium channel subunit alpha-1	KCMA1_HUMAN	3	1.45806	0.041599	-1.80692	-1.80498	-1.76325	-1.54972	-0.916674	-1.2766	Keep	Discard	Keep	Keep_Keep	Discard_Keep	3
Q5VUA4	ZNF318	Zinc finger protein 318	ZN318_HUMAN	4	0.744423	0.0149814	-3.19154	-2.9304	-2.92979	-3.3373	-3.45916	-3.5327	Discard	Keep	Keep	Discard_Keep	Keep_Keep	4
Q5XPI4;Q5XPI4-2	RNF123	E3 ubiquitin-protein ligase RNF123;Isoform 2 of E3 ubiquitin-protein ligase RNF123	RN123_HUMAN	2	1.49681	0.0144332	-2.97708	-3.04086	-2.8868	-2.63641	-2.34208	-2.18059	Keep	Discard	Keep	Keep_Keep	Discard_Keep	2
Q86TI0;Q86TI0-2	TBC1D1	TBC1 domain family member 1;Isoform 2 of TBC1 domain family member 1	TBCD1_HUMAN	2	1.30873	0.00970716	-3.67072	-3.49305	-3.65193	-3.26717	-3.09429	-3.28975	Keep	Discard	Keep	Keep_Keep	Discard_Keep	2
Q8NDH3;Q8NDH3-2;Q8NDH3-4;Q8NDH3-5	NPEPL1	Probable aminopeptidase NPEPL1;Isoform 2 of Probable aminopeptidase NPEPL1;Isoform 4 of Probable aminopeptidase NPEPL1;Isoform 5 of Probable aminopeptidase NPEPL1	PEPL1_HUMAN	2	1.45392	0.0214308	-2.84735	-3.3065	-3.15939	-2.66577	-2.46539	-2.56224	Keep	Discard	Keep	Keep_Keep	Discard_Keep	2
Q8NHP8	PLBD2	Putative phospholipase B-like 2	PLBL2_HUMAN	2	1.40094	0.029077	-0.12723	-0.313645	-0.443604	0.0530747	0.416676	0.10497	Keep	Discard	Keep	Keep_Keep	Discard_Keep	2
Q96EY1;Q96EY1-2	DNAJA3	DnaJ homolog subfamily A member 3, mitochondrial;Isoform 2 of DnaJ homolog subfamily A member 3, mitochondrial	DNJA3_HUMAN	4	1.3871	0.0226383	-0.073132	-0.0863725	-0.314857	0.112996	0.466012	0.362857	Keep	Discard	Keep	Keep_Keep	Discard_Keep	4
Q9BSF4	TIMM29	Mitochondrial import inner membrane translocase subunit Tim29	TIM29_HUMAN	3	0.761439	0.0423052	-2.13839	-1.9526	-2.10272	-2.27422	-2.68592	-2.41317	Discard	Keep	Keep	Discard_Keep	Keep_Keep	3
Q9HAN9	NMNAT1	Nicotinamide/nicotinic acid mononucleotide adenylyltransferase 1	NMNA1_HUMAN	3	1.41157	0.0426586	-2.1301	-2.01518	-2.41199	-1.5699	-1.56339	-1.93207	Keep	Discard	Keep	Keep_Keep	Discard_Keep	3
Q9NX47	MARCHF5	E3 ubiquitin-protein ligase MARCHF5	MARH5_HUMAN	4	1.5065	0.0116511	-2.03907	-1.87529	-1.81108	-1.3628	-1.09785	-1.49118	Keep	Discard	Keep	Keep_Keep	Discard_Keep	4
Q9NYM9	BET1L	BET1-like protein	BET1L_HUMAN	2	0.715737	0.0432577	-1.36465	-1.44026	-1.37505	-1.68416	-2.20122	-1.74209	Discard	Keep	Keep	Discard_Keep	Keep_Keep	2
Q9NZQ3;Q9NZQ3-3	NCKIPSD	NCK-interacting protein with SH3 domain;Isoform 3 of NCK-interacting protein with SH3 domain	SPN90_HUMAN	3	1.32467	0.0370222	-3.45571	-3.3546	-3.36957	-3.12729	-2.73205	-3.10364	Keep	Discard	Keep	Keep_Keep	Discard_Keep	3
Q9NZR2	LRP1B	Low-density lipoprotein receptor-related protein 1B	LRP1B_HUMAN	2	1.32792	0.021925	-3.22035	-3.16409	-3.34283	-2.98317	-2.64581	-2.8708	Keep	Discard	Keep	Keep_Keep	Discard_Keep	2
Q9UHY8;Q9UHY8-2	FEZ2	Fasciculation and elongation protein zeta-2;Isoform 2 of Fasciculation and elongation protein zeta-2	FEZ2_HUMAN	2	1.36696	0.00166364	-4.36513	-4.33343	-4.3134	-3.78801	-3.88239	-3.98863	Keep	Discard	Keep	Keep_Keep	Discard_Keep	2
Q9UJX5;Q9UJX5-3	ANAPC4	Anaphase-promoting complex subunit 4;Isoform 3 of Anaphase-promoting complex subunit 4	APC4_HUMAN	3	1.34487	0.0445298	-1.69518	-1.74662	-1.83837	-1.42827	-1.0535	-1.51599	Keep	Discard	Keep	Keep_Keep	Discard_Keep	3
